# Synergies on many levels: Microbially driven redoxgradients as drivers of greenhouse gas emissions in a pH neutral fen

**DOI:** 10.1101/2025.11.10.687636

**Authors:** Katharina Kujala, Viktoriia Berezovska, Johannes Cunow, Sherif Hegazy, Elisa Heilmann, Marcus A. Horn, Iida Höyhtyä, Petra Korhonen, Essi Lyytinen, Jennyffer Martinez Quimbayo, Francisca Prieto-Fernández, Lassi Päkkilä, Veera Pöykiö, Sara Solastie, Laura Tarvainen

## Abstract

Pristine northern peatlands store large amounts of carbon and nitrogen which are only slowly released under water-logged conditions due to dominance of anaerobic degradation processes. While different parts of the system such as GHG emissions have been intensively studied in many places, less focus has been paid to the integration of different peat processes. A field course at Puukkosuo fen, a pH-neutral site in northern Finland, aimed to investigate the versatile microbial communities in Puukkosuo fen, assess their metabolic potential and interpret *in situ* peat and porewater observations based on the context of the detected microbial communities and process potential. Microbial communities harbored microorganisms with aerobic and anaerobic metabolic capabilities for nitrification, denitrification, iron reduction, sulfate reduction, fermentation and methanogenesis. Most probable number counts demonstrated that groups like aerobic and anaerobic heterotrophs, denitrifiers and sulfate reducers where highly abundant, while microcosm incubations highlighted the process potential of different functional groups, especially in surface peat. Measurements of *in situ* concentrations of process substrates, intermediates or products in peat and porewater indicated that different anaerobic processes were active in anoxic peat layers which synergistically contributed to organic matter degradation in Puukkosuo fen.
