## Supplemental Table 1 for "Synergies on many levels: Microbially driven redoxgradients as drivers of greenhouse gas emissions in a pH neutral fen"

### Sheet: in µmol gdw-1
	Table S1: Elemental concentrations in peat from Puukkosuo fen. Peat from three replicate soil cores per depth was pooled for the analysis.
	Depth (cm)	Water content (%)	Concentration (µmol * gdryweight-1)
			NH4+ a	NO3- a	Al	As	B	Ba	Be	Ca	Cd	Co	Cr	Cu	Fe	K	Mg	Mn	Mo	Na	Ni	P	Pb	S	Sb	Se	Sn	Ti	V	Zn
	0 to 10	91.5179	10.1	2.1	12.9726	<0.04	0.758557	0.626242	<0.1	474.052	0.0026688	0.0356355	<0.04	0.0409127	519.341	25.5754	86.3842	2.91227	<0.01	2.43584	0.0272619	19.6965	0.0723938	193.327	<0.016	<0.038	<0.025	<1	<0.039	0.657693
	10 to 20	90.9431	7	1.9	11.1193	<0.04	0.897317	0.50245	<0.1	673.653	<0.003	0.0407263	<0.04	<0.03	168.338	12.2762	102.838	0.928285	<0.01	<2.2	<0.017	20.9881	0.0318533	299.345	<0.016	<0.038	<0.025	<1	<0.039	0.168247
	20 to 30	87.6229	8.7	0.4	12.9726	<0.04	1.11008	0.50245	<0.1	748.503	<0.003	0.0220601	<0.04	<0.03	116.404	7.67263	111.065	0.54605	0.0323085	<2.2	<0.017	21.3109	0.0212355	374.181	<0.016	<0.038	<0.025	<1	<0.039	0.0657693
	30 to 40	89.3749	8	3.3	15.5671	<0.04	1.01758	0.466041	<0.1	723.553	<0.003	<0.02	<0.04	<0.03	77.0057	5.37084	115.179	0.21842	0.0562793	<2.2	<0.017	21.3109	<0.01	374.181	<0.016	<0.038	<0.025	<1	<0.039	<0.046
	40 to 50	90.4	10.7	2.7	12.2313	<0.04	0.925069	0.451477	<0.1	723.553	<0.003	<0.02	<0.04	<0.03	66.2607	<5.1	115.179	0.309428	0.0635748	<2.2	<0.017	20.3423	<0.01	308.7	<0.016	<0.038	<0.025	<1	<0.039	0.0550627
	50 to 60	88.6641	7.7	2.3	12.9726	<0.04	0.925069	0.487887	<0.1	773.453	<0.003	<0.02	<0.04	<0.03	51.9341	<5.1	127.52	0.273025	0.064617	<2.2	<0.017	21.3109	<0.01	286.872	<0.016	<0.038	<0.025	<1	<0.039	0.0749465
	60 to 70	87.7917	7.1	2.1	12.9726	<0.04	0.897317	0.458759	<0.1	748.503	<0.003	<0.02	<0.04	<0.03	42.9799	<5.1	123.406	0.236622	0.0625326	<2.2	<0.017	20.6652	<0.01	271.282	<0.016	<0.038	<0.025	<1	<0.039	0.0489446
	70 to 80	87.8992	8.6	2.3	10.3781	<0.04	0.925069	0.436913	<0.1	773.453	<0.003	<0.02	<0.04	<0.03	30.4441	<5.1	123.406	0.182017	0.0604482	<2.2	<0.017	18.7278	<0.01	255.691	<0.016	<0.038	<0.025	<1	<0.039	<0.046
	a Determined from 1:5 water extracts.

### Sheet: in mg kgdw-1
	Table S1: Elemental concentrations in peat from Puukkosuo fen. Peat from three replicate soil cores per depth was pooled for the analysis.
	Depth (cm)	Water content (%)	Concentration (mg * kgdryweight-1)
			NH4+ a	NO3- a	Al	As	B	Ba	Be	Ca	Cd	Co	Cr	Cu	Fe	K	Mg	Mn	Mo	Na	Ni	P	Pb	S	Sb	Se	Sn	Ti	V	Zn
	0 to 10	91.5179	182	129	350	<3	8.2	86	<1	19000	0.3	2.1	<2	2.6	29000	1000	2100	160	<1	56	1.6	610	15	6200	<2	<3	<3	<50	<2	43
	10 to 20	90.9431	125	119	300	<3	9.7	69	<1	27000	<0.3	2.4	<2	<2	9400	480	2500	51	<1	<50	<1	650	6.6	9600	<2	<3	<3	<50	<2	11
	20 to 30	87.6229	157	25	350	<3	12	69	<1	30000	<0.3	1.3	<2	<2	6500	300	2700	30	3.1	<50	<1	660	4.4	12000	<2	<3	<3	<50	<2	4.3
	30 to 40	89.3749	144	202	420	<3	11	64	<1	29000	<0.3	<1	<2	<2	4300	210	2800	12	5.4	<50	<1	660	<2	12000	<2	<3	<3	<50	<2	<3
	40 to 50	90.4	192	169	330	<3	10	62	<1	29000	<0.3	<1	<2	<2	3700	<200	2800	17	6.1	<50	<1	630	<2	9900	<2	<3	<3	<50	<2	3.6
	50 to 60	88.6641	138	141	350	<3	10	67	<1	31000	<0.3	<1	<2	<2	2900	<200	3100	15	6.2	<50	<1	660	<2	9200	<2	<3	<3	<50	<2	4.9
	60 to 70	87.7917	127	127	350	<3	9.7	63	<1	30000	<0.3	<1	<2	<2	2400	<200	3000	13	6	<50	<1	640	<2	8700	<2	<3	<3	<50	<2	3.2
	70 to 80	87.8992	155	142	280	<3	10	60	<1	31000	<0.3	<1	<2	<2	1700	<200	3000	10	5.8	<50	<1	580	<2	8200	<2	<3	<3	<50	<2	<3
	a Determined from 1:5 water extracts.
